# Resolution of MALDI-TOF MS Compared to Whole Genome Sequencing for the Identification of *Vibrio parahaemolyticus* Strains Isolated from Oysters

**DOI:** 10.64898/2026.06.11.731630

**Authors:** Tetyana King, Mayela Pedrueza, Maliha Rahman, Bonnie Oh, Michael G. LaMontagne

## Abstract

Climate change and eutrophication are driving the expansion of the range of *Vibrio* species, including *V. parahaemolyticus*. This bacterium is a major foodborne pathogen and understanding the biogeography of virulent strains of this species is crucial for ensuring food safety. Whole-genome sequencing (WGS) provides strain-level identification of bacteria and is widely used for tracking bacterial pathogens; however, WGS is costly and labor-intensive. Matrix-assisted laser desorption/ionization time-of-flight mass spectrometry (MALDI-TOF MS) provides a rapid, accurate, and cost-effective method for bacterial identification; however, the resolving power of MALDI-TOF MS and WGS for *V. parahaemolyticus* has not been systematically compared. In this study, 70 *V. parahaemolyticus* strains were isolated from oysters (*Crassostrea virginica*) collected from the Gulf Coast and Massachusetts. Oysters were collected in Galveston Bay (Texas) and aquaculture plots in Massachusetts, and purchased from seafood markets in Texas and Louisiana in the U.S. For comparison, two isolates of *V. anguillarum* were cultured from the exoskeleton of blue crabs purchased from a seafood market in Seabrook (Texas). All isolates were identified using the MALDI Biotyper system and analyzed with custom R scripts. Cluster analysis of mass spectra generated by MALDI-TOF MS, and phylogenomic analysis revealed distinct clusters corresponding to the source of oysters. In both the mass spectra and WGS analysis, *V. parahaemolyticus* strains isolated from Massachusetts formed a coherent cluster. For comparisons between species, cosine similarities of mass spectra generated by MALDI-TOF MS ranged from 0.43 to 0.59, and average nucleotide identity (ANI) values generated by WGS ranged from 76% to 77%. For comparisons within species, cosine similarities of mass spectra ranged from 0.68 to 0.91 and ANI values ranged from 98% to 100%. This suggests that MALDI-TOF MS has a resolution comparable to WGS and can be used to track strains of *V. parahaemolyticus* associated with oysters.
