## Supplemental File 3 for "Resolution of MALDI-TOF MS Compared to Whole Genome Sequencing for the Identification of *Vibrio parahaemolyticus* Strains Isolated from Oysters"

### Sheet: Sheet1
Parameter	CS13	CS14
Chromosome No.	2	2
Plasmid No.	0	0
Size of genome (bp)	4033095	3882511
Sequences	15	2
GC-content (%)	44.6	44.7
N50	1226959	2803713
N90	1128224	1078798
Coding density (%)	86.2	85.9
CDS	3572	3396
Gene Total Length (bp)	3481620	3338037
Gene Average Length (bp)	835.5	855
tRNA	93	106
rRNA:
16S rRNA	6	10
23S rRNA	5	10
5S rRNA	5	11
Completeness (%)	100	100
Contamination (%)	0.62	0.32
Strain heterogeneity (%)	33.3	25
